# Genomic 8-oxoguanine is associated with transcriptionally active chromatin and elevated gene expression in *Plasmodium falciparum*

**DOI:** 10.64898/2026.06.21.733641

**Authors:** Dimple Acharya, Shruthi Sridhar Vembar

## Abstract

Epigenetic regulation is central to the developmental progression and pathogenicity of the unicellular eukaryotic parasite *Plasmodium falciparum*; yet, the contribution of DNA base modifications remains poorly understood. One such modification, 8-oxoguanine (8-oxoG), which was initially identified as an oxidative lesion and a marker of DNA damage, has since emerged as a transcriptional regulator in advanced eukaryotes. Given that *P. falciparum* encounters a highly oxidative environment in human blood, we investigated the potential gene regulatory role of 8-oxoG during its intra-erythrocytic developmental cycle (IDC). Using immunodetection assays, we first confirmed the presence of 8-oxoG in *P. falciparum* genomic DNA and observed a gradual increase in 8-oxoG abundance from ring to schizont stages. We then optimized oxidative DNA immunoprecipitation sequencing (OxiDIP-seq) for the highly AT-rich parasite genome and generated genome-wide 8-oxoG profiles across four IDC timepoints, which revealed reproducible enrichment of 8-oxoG at discrete genomic loci, with more than 50% of the peaks stable across developmental stages. Notably, 8-oxoG accumulated at putative G-quadruplex-forming sequences in the parasite genome and preferentially localized within exonic regions of protein-coding genes, exhibiting a marked enrichment near STOP codons and within 3′ untranslated regions. This in turn correlated with significantly higher steady-state transcript levels of 8-oxoG-marked genes, with stage-specific changes in 8-oxoG enrichment closely matching transcriptional activity. Furthermore, 8-oxoG-marked loci were preferentially associated with active and poised histone post-translational modifications, while showing no evidence of altered nucleosome occupancy. Collectively, these findings demonstrate that 8-oxoG is a widespread and non-random DNA modification in *P. falciparum* and suggest that it may function as an epigenetic mark associated with transcriptionally permissive chromatin and gene activation during parasite blood-stage development.
