## Supplementary Info for "Genomic 8-oxoguanine is associated with transcriptionally active chromatin and elevated gene expression in *Plasmodium falciparum*": Supplementary_Table_S1.xlsx

### Sheet: Mapping statistics
Supplementary Tables S1: Mapping statistics of the fastq files generated from OxiDIP-seq and RNA-seq
Sample type	S. No.	Sample name	Library name	FASTQ reads	Trimmed FASTQ reads	Total number of uniquely mapped reads (Q20)	Mapping percentage (%)	Genomic coverage	SRA accession ID
OxiDIP-seq	1	3D7_10_h_rep 1	D1_3D7_R1	10395058	10345527	N/A	N/A	66.5084	SRR33475714
	2	3D7_20_h_rep 1	D2_3D7_LR1	13455116	12062601			77.5469	SRR33475713
	3	3D7_30_h_rep 1	D3_3D7_T1	18926131	11371912			73.1067	SRR33475704
	4	3D7_40_h_rep 1	D4_3D7_S1	21292470	16662133			107.116	SRR33475703
	5	3D7_Input_rep1	D17_3D7_Input	5201117	6423404			41.2942	SRR33475705
	6	3D7_No_Ab_rep1	D13_3D7_S_No_Ab	13425051	13134341			84.4368	SRR33475710
	7	3D7_IgM_rep1	D14_3D7_S_IgM	13291750	13249049			85.1743	SRR33475709
	8	3D7_10_h_rep 2	D5_3D7_R2	14527844	9795532			62.9726	SRR33475702
	9	3D7_20_h_rep 2	D6_3D7_LR2	12613652	11547753			74.2371	SRR33475701
	10	3D7_30_h_rep 2	D7_3D7_T2	26356616	23825724			153.169	SRR33475700
	11	3D7_40_h_rep 2	D8_3D7_S2	11795217	7162041			46.0427	SRR33475699
	12	3D7_Input_rep2	L3_Input_3D7_S1	28268192	21544671			138.504	SRR33475706
	13	3D7_No_Ab_rep2	D15_3D7_LR_No_Ab	11686649	11503550			73.953	SRR33475708
	14	3D7_IgM_rep2	D16_3D7_LR_IgM	17986500	17768864			114.231	SRR33475707
	15	3D7_10_h_rep 3	D9_3D7_R3	16186682	16173703			103.976	SRR33475698
	16	3D7_20_h_rep 3	D10_3D7_LR3	14246714	14179368			91.155	SRR33475697
	17	3D7_30_h_rep 3	D11_3D7_T3	6965540	4615332			29.6706	SRR33475712
	18	3D7_40_h_rep 3	D12_3D7_S3	13774460	13030165			83.7671	SRR33475711
RNA-seq	19	3D7 10h rep1	L1-3D7-R1	35895120	32539206	27140823	0.7561	209.185	SRR33481021
	20	3D7 10h rep2	L3-3D7-R2	56503732	52392276	41637113	0.7369	336.815	SRR33481009
	21	3D7 10h rep3	L5-3D7-R3	54299616	48766650	41759348	0.7691	313.507	SRR33480993
